# Diversity and distribution of the subtelomeric Y’ elements across *Saccharomyces cerevisiae* strains

**DOI:** 10.1101/2025.11.13.688250

**Authors:** Liébaut Dudragne, Juliana Silva Bernardes, Zhou Xu

## Abstract

The subtelomeric regions of eukaryotic chromosomes harbor repeated elements that contribute to genomic plasticity and adaptation. In *Saccharomyces cerevisiae*, the Y’ elements represent a major class of subtelomeric repeats, yet their diversity and evolutionary dynamics remain incompletely characterized. Here, we analyzed Y’ elements across 54 *S. cerevisiae* strains using high-quality telomere-to-telomere genome assemblies. We detected 893 high-confidence Y’ elements, which we classified into 12 major clusters, revealing a broader structural diversity than previously described, including canonical short (∼5.2 kb) and long (∼6.7 kb) elements, intermediate-size classes (mid1 and mid2), and a novel family containing CA-rich repeats. Sequence analyses showed that open reading frames (ORFs), including those encoding the putative Y’-Help1 helicase, are highly conserved within clusters, suggesting selective maintenance of functional sequences. The distribution of Y’ elements varied widely across strains and chromosome extremities, with some strains lacking Y’ entirely and others, such as the clinical ADI isolate, carrying up to 149 copies. Interstitial telomeric sequences (ITS) were variably associated with Y’ elements and tandem Y’ repeats, potentially facilitating recombination and amplification. Analysis of telomere length data further revealed that the presence of long Yʹ elements, but not Y’ elements from other clusters, at the subtelomere is correlated with shorter telomeres at the same chromosome end. Our results provide the most comprehensive catalog of *S. cerevisiae* Y’ elements to date, uncovering unexpected structural and sequence diversity, and a potentially functional role in telomere length regulation.
