## Supplementary data 1 and 2 for "Diversity and distribution of the subtelomeric Y’ elements across *Saccharomyces cerevisiae* strains": Supplementary_data_2.tsv

id	cluster
AAR_chrII:310-5758	3
AAR_chrII:5813-8989	31
AAR_chrII:793503-800158	6
AAR_chrIII:228-6760	6
AAR_chrIX:414083-420633	6
AAR_chrV:251-5553	2
AAR_chrV:572731-579118	10
AAR_chrV:579237-585903	6
AAR_chrVI:259093-264603	3
AAR_chrX:253-7081	6
AAR_chrXI:673784-680305	6
AAR_chrXII:215-5414	2
AAR_chrXIV:250-7152	6
AAR_chrXIV:792964-798409	3
AAR_chrXVI:899949-905117	2
ABA_chrI:348-5433	2
ABA_chrII:801265-806740	3
ABA_chrIII:308808-315217	6
ABA_chrIII:315421-321926	6
ABA_chrIII:321927-327400	3
ABA_chrIV:1544392-1550972	6
ABA_chrV:322-6798	6
ABA_chrVI:267925-274567	6
ABA_chrVI:274566-281208	6
ABA_chrVII:113-6526	6
ABA_chrX:746008-751618	8
ABA_chrXII:1025063-1031747	6
ABA_chrXV:324-5801	3
ABA_chrXV:5813-12510	6
ABA_chrXVI:122-5333	11
ABA_chrXVI:926131-931231	11
ABA_chrXVI:931386-936454	11
ACH_chrIII:421-7110	6
ACH_chrIII:316569-323263	6
ACH_chrIII:323541-329134	3
ACH_chrV:267-6742	6
ACH_chrV:579691-586078	10
ACH_chrVI:250-5783	3
ACH_chrVII:1057958-1062518	1
ACH_chrXII:314-5848	3
ACH_chrXII:1206821-1212316	3
ACH_chrXIV:312-4912	1
ACH_chrXIV:823217-828065	13
ACH_chrXVI:381-5846	2
ACH_chrXVI:925730-931179	3
ADI_chrI:5121-12144	7
ADI_chrI:12279-17701	3
ADI_chrI:237724-243175	3
ADI_chrI:243312-249927	6
ADI_chrI:250066-256682	6
ADI_chrI:256814-263915	7
ADI_chrII:789823-796371	6
ADI_chrII:796512-803056	6
ADI_chrII:803197-808575	3
ADI_chrII:808716-815822	7
ADI_chrIII:899-6824	23
ADI_chrIII:316437-323053	6
ADI_chrIII:323192-330292	7
ADI_chrIII:330774-337882	7
ADI_chrIII:338361-345467	7
ADI_chrIII:345966-353069	7
ADI_chrIII:353573-360679	7
ADI_chrIV:155-7208	7
ADI_chrIV:7344-13883	6
ADI_chrIV:14021-20557	6
ADI_chrIV:20694-26072	3
ADI_chrIV:26170-33266	7
ADI_chrIV:33750-39690	23
ADI_chrIV:39787-46893	7
ADI_chrIV:47030-52809	3
ADI_chrIV:1552830-1559932	7
ADI_chrIV:1560428-1567527	7
ADI_chrIX:391-7491	7
ADI_chrIX:7632-14242	6
ADI_chrIX:14382-21000	6
ADI_chrIX:21139-26984	5
ADI_chrIX:27123-32500	3
ADI_chrIX:32640-38091	3
ADI_chrIX:38230-44845	6
ADI_chrIX:44984-50331	3
ADI_chrIX:477267-483875	6
ADI_chrIX:484015-491006	7
ADI_chrIX:491106-496553	3
ADI_chrIX:496693-503311	6
ADI_chrIX:503451-510447	7
ADI_chrIX:510548-515996	3
ADI_chrIX:516135-522750	6
ADI_chrIX:522889-529884	7
ADI_chrIX:529984-535372	3
ADI_chrIX:535513-542079	6
ADI_chrIX:542211-547633	3
ADI_chrIX:547834-554907	7
ADI_chrV:293-6189	23
ADI_chrV:6315-11644	3
ADI_chrV:11771-17122	3
ADI_chrV:17212-24309	7
ADI_chrV:24439-29822	3
ADI_chrV:29911-37020	7
ADI_chrV:37455-42991	23
ADI_chrV:606569-612100	17
ADI_chrV:612239-619347	7
ADI_chrV:619830-626367	6
ADI_chrV:626510-633050	6
ADI_chrV:633180-638770	3
ADI_chrV:638911-645522	6
ADI_chrVI:3531-10598	7
ADI_chrVI:10975-18054	7
ADI_chrVI:18487-25589	7
ADI_chrVI:25728-31170	3
ADI_chrVI:275540-282188	6
ADI_chrVI:282332-287709	3
ADI_chrVI:287849-294943	7
ADI_chrVI:295426-302524	7
ADI_chrVI:303010-310104	7
ADI_chrVII:1679-7260	3
ADI_chrVII:7385-12974	3
ADI_chrVII:13120-19878	6
ADI_chrVIII_chrXVI:492-7596	7
ADI_chrVIII_chrXVI:8090-13733	23
ADI_chrVIII_chrXVI:901820-908907	7
ADI_chrVIII_chrXVI:909339-916415	7
ADI_chrX:3601-8958	3
ADI_chrX:9056-16156	7
ADI_chrX:747110-752600	3
ADI_chrX:752738-759275	6
ADI_chrX:759403-766021	6
ADI_chrX:766160-772706	6
ADI_chrX:772847-779466	6
ADI_chrX:779607-786708	7
ADI_chrXI:675276-682005	6
ADI_chrXI:682145-688319	21
ADI_chrXI:689345-694718	3
ADI_chrXI:694857-700230	3
ADI_chrXI:700331-703962	34
ADI_chrXI:705841-711327	18
ADI_chrXI:712694-718076	3
ADI_chrXI:718216-723610	3
ADI_chrXI:723717-729092	3
ADI_chrXI:729229-736302	7
ADI_chrXI:736813-743854	7
ADI_chrXI:744097-751205	7
ADI_chrXI:751695-758806	7
ADI_chrXI:759236-766346	7
ADI_chrXI:766838-773944	7
ADI_chrXI:774440-781536	7
ADI_chrXI:782028-789103	7
ADI_chrXII:301-6219	23
ADI_chrXII:6347-11714	3
ADI_chrXII:11860-17224	3
ADI_chrXII:17334-24434	7
ADI_chrXII:24571-29944	3
ADI_chrXII:30044-36088	10
ADI_chrXII:37292-43903	6
ADI_chrXII:44041-50708	6
ADI_chrXII:50859-52753	27
ADI_chrXII:57777-63399	14
ADI_chrXII:64750-66802	27
ADI_chrXII:71845-78678	21
ADI_chrXII:79175-86217	7
ADI_chrXII:86706-93807	7
ADI_chrXII:94303-101408	7
ADI_chrXII:101508-108612	7
ADI_chrXII:109133-116233	7
ADI_chrXII:116334-123435	7
ADI_chrXII:1278627-1285694	7
ADI_chrXII:1286131-1293217	7
ADI_chrXII:1293629-1299743	21
ADI_chrXII:1300825-1306289	18
ADI_chrXII:1308074-1314645	6
ADI_chrXII:1314934-1322030	7
ADI_chrXII:1322349-1329423	7
ADI_chrXII:1329808-1336907	7
ADI_chrXII:1337313-1343995	6
ADI_chrXII:1344098-1350708	6
ADI_chrXII:1350838-1357934	7
ADI_chrXIII:224-7252	20
ADI_chrXIII:7706-14787	7
ADI_chrXIII:15258-22362	7
ADI_chrXIII:22828-29938	7
ADI_chrXIII:30411-37521	7
ADI_chrXIII:38002-43937	23
ADI_chrXIII:44435-51552	7
ADI_chrXIII:964830-970471	23
ADI_chrXIV:798-7897	7
ADI_chrXV:565-7667	7
ADI_chrXV:7808-13181	3
ADI_chrXV:13322-19867	6
ADI_chrXV:20019-26563	6
ADI_chrXV:26702-32077	3
ADI_chrXV:32216-37595	3
ADI_chrXVI:543-6108	3
ADI_chrXVI:6208-13303	7
ADI_chrXVI:13442-20060	6
ADI_chrXVI:575539-581760	6
ADI_chrXVI:581897-588442	6
ADI_chrXVI:588574-595676	7
ADI_chrXVI:596093-603198	7
ADI_chrXVI:603681-610778	7
AGA_chrIX:413017-419962	6
AGA_chrV:346-5663	2
AGA_chrV:567196-573655	10
AGA_chrVI:244767-250901	4
AGA_chrVIII_chrXVI:898756-903949	2
AGA_chrXIII:909356-914551	2
AHG_chrI:272-6932	6
AHG_chrIV:1481550-1488202	6
AHG_chrV:315-6773	6
AHG_chrV:562318-568993	10
AHG_chrVII:1045950-1051735	3
AHG_chrVIII:266-6055	3
AHG_chrXI:235-6876	6
AHG_chrXI:7264-13932	6
AHG_chrXII:193-5995	3
AHG_chrXIII:302-6083	3
AHG_chrXIII:914162-919322	2
AHG_chrXIV:292-6947	6
AHG_chrXIV:771563-778032	6
AHG_chrXVI:357-5522	2
AHG_chrXVI:911530-917317	3
AHG_chrXVI:917655-924310	6
AHL_chrI:290-5723	3
AHL_chrIII:350251-356658	4
AHL_chrIV:398-5765	3
AHL_chrIV:1495309-1500733	3
AHL_chrV:284-6388	4
AHL_chrVI:273823-279704	3
AHL_chrVIII:280-6450	4
AHL_chrX:749891-756536	6
AHL_chrXI:274-6913	6
AHL_chrXIII:932647-938114	3
AHL_chrXIV:777086-783140	4
AHL_chrXVI:270-6438	4
AHL_chrXVI:951899-957308	2
AIC_chrI:191519-196691	2
AIC_chrII:229-6785	6
AIC_chrII:795271-800760	3
AIC_chrIII:267-3639	31
AIC_chrIII:9604-11694	28
AIC_chrIII:11795-18410	6
AIC_chrIII:338709-343840	2
AIC_chrIV:244-5297	2
AIC_chrIX:249-5351	2
AIC_chrIX:429133-434588	3
AIC_chrV:547247-552443	2
AIC_chrVI:274-5434	2
AIC_chrVI:249662-255070	3
AIC_chrVII:1064574-1069628	2
AIC_chrVIII:2444-4513	28
AIC_chrX:739777-746433	6
AIC_chrXI:668946-675529	6
AIC_chrXII:256-5320	2
AIC_chrXII:1032695-1038921	4
AIC_chrXIII:896422-901882	3
AIC_chrXIV:777865-782540	2
AIC_chrXV:1111706-1119186	7
AIC_chrXVI:905185-910242	2
AIC_chrXVI:910475-917132	6
AIE_chrI:203584-209027	3
AIE_chrIV:1522518-1527951	3
AIE_chrV:292-6892	6
AIE_chrV:570922-576850	17
AIE_chrVI:245042-251666	6
AIE_chrVIII:545901-551804	4
AIE_chrX:732085-738142	4
AIE_chrXII:1066576-1072203	3
AIG_chrII:368-6437	4
AIG_chrII:807591-813060	3
AIG_chrIII:334667-339859	2
AIG_chrIX:226-5623	3
AIG_chrIX:5804-10957	2
AIG_chrIX:447876-453382	3
AIG_chrV:1772-7845	4
AIG_chrV:7936-14290	6
AIG_chrV:569737-576240	20
AIG_chrVI:260008-265883	3
AIG_chrVI:266110-272179	4
AIG_chrVII:364-5833	3
AIG_chrVII:5974-11440	3
AIG_chrVII:11581-17062	3
AIG_chrVII:17219-22617	3
AIG_chrVII:22997-28396	3
AIG_chrVII:28420-33817	3
AIG_chrVIII:375-5880	3
AIG_chrVIII:529245-534640	3
AIG_chrX:322-5717	3
AIG_chrXI:676306-681167	13
AIG_chrXII.2:570241-576312	4
AIG_chrXIII:299-5765	3
AIG_chrXIII:5906-11372	3
AIG_chrXIII:11523-16990	3
AIG_chrXV:322-5476	2
AIG_chrXV:1065974-1072045	4
AIG_chrXVI:910971-916482	3
AIG_chrXVI:916647-922114	3
AKH_chrIII:305676-311664	22
AKH_chrIV:350-6387	22
AKH_chrIV:1490463-1495042	12
AKH_chrVII:1085295-1089782	12
AKH_chrXII:1115419-1119959	12
AKH_chrXV:616-5088	12
AKH_chrXV:1061195-1068143	22
AKH_chrXVI:913529-918211	12
ALH_chrIII:245-7118	6
ALH_chrVI:218-6876	6
ALH_chrVII:190-6857	6
ALH_chrX:175-6845	6
ALS_chrI:259-5891	3
ALS_chrI:213717-219350	3
ALS_chrII:261-6221	4
ALS_chrII:6300-12251	4
ALS_chrII:812274-817724	3
ALS_chrII:817797-823210	3
ALS_chrIII:307-5986	3
ALS_chrIV:292-6074	3
ALS_chrIV:1502897-1508354	3
ALS_chrV:281-5909	3
ALS_chrV:5957-11162	2
ALS_chrV:568785-574814	22
ALS_chrV:575056-580546	3
ALS_chrVI:285-5929	3
ALS_chrVI:5929-11380	3
ALS_chrVI:11549-17040	3
ALS_chrVI:17041-22393	3
ALS_chrVI:22603-28292	3
ALS_chrVI:273054-278682	3
ALS_chrVII:314-6267	4
ALS_chrVII:6596-12552	4
ALS_chrVII:1070238-1075700	3
ALS_chrVII:1075743-1081697	4
ALS_chrVIII:247-6887	6
ALS_chrVIII:596825-602279	3
ALS_chrXI:185-6140	4
ALS_chrXI:677626-683036	3
ALS_chrXII:254-5934	3
ALS_chrXIII:301-5756	3
ALS_chrXIII:5944-11471	3
ALS_chrXIII:933221-938466	2
ALS_chrXIV:276-6057	3
ALS_chrXIV:782638-789276	6
ALS_chrXIV:789376-795327	4
ALS_chrXV:304-6897	6
ALS_chrXVI:932902-938542	3
AMM_chrI:358-4527	43
AMM_chrIX:431-4599	43
AMM_chrVII:1158816-1161660	41
AMM_chrX:791296-794157	41
AMM_chrXI:613-4778	43
AMM_chrXIV:584-4748	43
AMP_chrI:6786-12026	2
AMP_chrI:276531-281733	2
AMP_chrI:281978-288577	6
AMP_chrII:231-6894	6
AMP_chrIII_chrX:319-6957	6
AMP_chrIII_chrX:7143-13784	6
AMP_chrIII_chrX:14030-20668	6
AMP_chrIV:197-7118	21
AMP_chrIV:1534902-1540237	2
AMP_chrIV:1540487-1547150	6
AMP_chrV:574945-581332	10
AMP_chrV:581438-587909	6
AMP_chrVIII:543454-548958	3
AMP_chrX:322-6983	6
AMP_chrX:7302-13956	6
AMP_chrXI:371-5674	3
AMP_chrXI:5996-11300	3
AMP_chrXI:745824-752480	6
AMP_chrXIII:921344-928004	6
AMP_chrXIV:771242-777895	6
AMP_chrXV:1072623-1079296	6
AMP_chrXV:1079565-1084877	3
AMP_chrXV:1085201-1090660	3
AMP_chrXVI:347-7108	6
AMP_chrXVI:919090-922231	33
APG_chrI:274-5725	3
APG_chrI:209221-214685	3
APG_chrI:214778-220241	3
APG_chrI:220336-225699	3
APG_chrI:225700-231158	3
APG_chrI:231259-236710	3
APG_chrIII:339947-345470	3
APG_chrIII:345711-351236	3
APG_chrIII:351491-357026	3
APG_chrIV:315-5908	3
APG_chrIV:1512819-1518233	3
APG_chrIX:414036-419820	3
APG_chrIX:420019-425798	3
APG_chrIX:426000-431448	3
APG_chrIX:431644-437067	3
APG_chrIX:437258-442709	3
APG_chrV:332-6998	6
APG_chrV:7247-13726	6
APG_chrV:573954-579476	5
APG_chrVI:271-5684	3
APG_chrVI:298617-304241	3
APG_chrVI:304328-309907	3
APG_chrVIII:282-5804	3
APG_chrVIII:548122-554305	21
APG_chrVIII:554620-560804	21
APG_chrXI:315-5886	3
APG_chrXI:6102-11677	3
APG_chrXI:681438-686783	3
APG_chrXI:686902-692235	3
APG_chrXIV:782533-789657	7
APG_chrXVI:151-5930	3
APG_chrXVI:6041-11389	3
APG_chrXVI:934842-941165	6
AQG_chrII:862552-867741	2
AQG_chrIII:309256-314474	2
AQG_chrV:248-5550	2
AQG_chrV:581989-586864	2
AQG_chrVI:281943-287582	3
AQG_chrVII:1082003-1087477	2
AQG_chrVIII:550598-552267	29
AQG_chrVIII:558198-562016	36
AQG_chrXI:690056-694845	13
AQG_chrXIV:339-6977	6
AQG_chrXIV:7205-11839	1
AQG_chrXIV:823718-830803	20
ATM_chrIX:218-6968	6
ATM_chrV:254-5375	2
ATM_chrV:556312-562419	17
ATM_chrVI:250751-257692	6
ATM_chrVII:1086147-1092811	6
ATM_chrVII:1093097-1099761	6
ATM_chrXI:661796-664549	26
ATM_chrXI:675962-681645	14
ATM_chrXV:281-6946	6
ATM_chrXV:7041-12417	11
ATM_chrXV:1064791-1070021	2
ATM_chrXVI:173-6854	6
ATM_chrXVI:939170-944720	2
AVI_chrI:230418-237082	6
AVI_chrIX:440883-447547	6
AVI_chrV:244-6739	6
AVI_chrV:568015-574682	6
AVI_chrVII:1069269-1075935	6
AVI_chrVIII:236-6904	6
AVI_chrVIII:544468-551133	6
AVI_chrVIII:551269-557936	6
AVI_chrX:323-6992	6
AVI_chrXIV:766451-773117	6
BAG_chrII:243-6860	6
BAG_chrIII:178-6793	6
BAG_chrVII:1101746-1108224	6
BAG_chrXIII:248-6813	6
BAG_chrXIV:774214-780911	6
BAG_chrXV:1078253-1084815	6
BAI_chrV:249-7136	6
BAK_chrV:264-7182	6
BAL_chrI:234018-240799	6
BAL_chrVIII:541341-548120	6
BAL_chrXII:212-6990	6
BAL_chrXIV:782561-789340	6
BAL_chrXV:1068996-1075595	6
BAL_chrXVI:234-6834	6
BBM_chrI:303-7279	6
BBM_chrIII:301279-307971	6
BBM_chrIV:1325-7489	9
BBM_chrIX:1330-7445	9
BBM_chrV:301-7283	6
BBM_chrVI:288152-294322	9
BBM_chrVII:479-7098	6
BBM_chrVIII:283-7266	6
BBM_chrX:303-7070	6
BBM_chrXI:674872-681488	6
BBM_chrXV:1033617-1040597	6
BCE_chrIII:304-6964	6
BCE_chrIV:1483480-1490131	6
BCE_chrIX:379792-386474	6
BCE_chrVII:248-7001	20
BCE_chrVIII:280-6759	19
BCE_chrVI_chrXIII:274-7315	7
BCE_chrVI_chrXIII:7343-13751	19
BCE_chrX:323-6987	20
BCE_chrXI:312-6962	6
BCE_chrXVI:912326-919016	6
BDC_chrI:524-7178	6
BDC_chrII:252-4885	11
BDC_chrII:5245-11776	10
BDC_chrIII:585-7123	6
BDC_chrIV:53-4813	41
BDC_chrIV:1517893-1523115	2
BDC_chrIX:329-3929	40
BDC_chrV:278-5969	4
BDC_chrVII:674-6159	3
BDC_chrVIII:278-7058	6
BDC_chrVIII:558041-564649	6
BDC_chrX:648-7321	6
BDC_chrX:825475-832148	6
BDC_chrXII:1079532-1084144	11
BDC_chrXIII:388-5763	3
BDC_chrXIV:783349-788833	3
BDC_chrXIV:788935-795588	6
BDC_chrXIV:795695-802351	6
BDC_chrXIV:802456-808998	6
BDC_chrXVI:515-5169	11
BDC_chrXVI:914118-920693	6
BDC_chrXVI:921196-927797	6
BDF_chrII:486-7019	10
BDF_chrIV:1525105-1530330	2
BDF_chrV:280-5978	4
BDF_chrVII:334-5845	3
BDF_chrVIII:295-7076	6
BDF_chrVIII:547264-553867	6
BDF_chrX:556-7230	6
BDF_chrX:813203-819875	6
BDF_chrXII:1080929-1085553	11
BDF_chrXIII:388-4766	1
BDF_chrXIV:782521-788004	3
BDF_chrXIV:788111-794765	6
BDF_chrXIV:794872-801417	6
BDF_chrXVI:904613-911186	6
BDH_chrII:808707-812984	1
BDH_chrIII:331548-337000	3
BDH_chrIV:220-6588	6
BDH_chrIV:1491993-1497563	3
BDH_chrV:536-4323	32
BDH_chrVI:294055-300776	6
BDH_chrVIII:337-6682	6
BDH_chrXI:683400-687678	1
BDH_chrXII:385-6807	6
BDH_chrXII:7103-13609	6
BDH_chrXIII:328-6338	8
BDH_chrXIII:935036-940490	11
BDH_chrXVI:922569-925270	26
BDH_chrXVI:936683-942360	14
BDM_chrI:288-5602	3
BDM_chrI:229587-232240	42
BDM_chrII:205-7065	6
BDM_chrII:899390-906336	6
BDM_chrIII:499-5891	4
BDM_chrIII:323003-329905	6
BDM_chrIV:1489457-1495466	4
BDM_chrIX:174-6987	6
BDM_chrVII:230-6204	4
BDM_chrVIII:618994-626727	20
BDM_chrX:264-6667	4
BDM_chrXII:483-4632	43
BDM_chrXII:1111586-1115379	40
BDM_chrXIII:308-6345	4
BDM_chrXIII:922118-928995	6
BDM_chrXIV:255-5866	3
BDM_chrXIV:791579-795313	43
BDM_chrXV:979811-982398	30
BDM_chrXVI:272-3120	30
BDN_chrII:188-5005	2
BDN_chrIV:1483051-1487115	1
BDN_chrIX:410149-415047	2
BDN_chrV:206-4988	2
BDN_chrV:560954-565766	2
BDN_chrVI:253894-258696	2
BDN_chrVIII:158-4973	2
BDN_chrVIII:515161-519981	2
BDN_chrVII_chrXI:122-4954	2
BDN_chrVII_chrXI:1142898-1147705	2
BDN_chrXII:210-4935	2
BDN_chrXIII:139-5047	2
BDN_chrXI_chrVII:569846-574744	25
BDN_chrXV:234-5051	2
BDN_chrXV:1048503-1053322	2
BDN_chrXVI:170-4937	2
BDN_chrXVI:904531-909331	2
BFP_chrV:217-6781	6
BFP_chrXVI:221-6599	6
BGN_chrI:548-5672	2
BGN_chrI:221369-226458	2
BGN_chrII:547-5485	2
BGN_chrII:828974-834238	2
BGN_chrIII:688-5662	2
BGN_chrIII:301322-306449	2
BGN_chrIV:714-5724	2
BGN_chrIV:1491058-1496488	2
BGN_chrIX:1120-6119	2
BGN_chrIX:435405-440412	2
BGN_chrV:473-5523	2
BGN_chrV:557840-562598	2
BGN_chrVI:707-5909	3
BGN_chrVII:1097-6462	2
BGN_chrVIII:970-5729	2
BGN_chrVIII:524032-529006	2
BGN_chrXI:645-5408	2
BGN_chrXII:596-5614	2
BGN_chrXII:1051239-1057088	2
BGN_chrXIII:796-5766	2
BGN_chrXIII:932774-938626	2
BGN_chrXV:802-5766	2
BGN_chrXV:1105585-1110464	2
BGN_chrXVI:914531-919670	2
BGP_chrII:429-5372	2
BGP_chrIII:300143-304910	2
BGP_chrIV_chrX:258-5196	2
BGP_chrIV_chrX:1390233-1395239	2
BGP_chrIX:359-5355	2
BGP_chrV:308-5673	2
BGP_chrV:579648-585237	3
BGP_chrVI:402-5310	2
BGP_chrVI:268703-274095	3
BGP_chrVII:362-5692	2
BGP_chrVIII:267-5036	2
BGP_chrVIII:523150-528276	2
BGP_chrXI:318-5297	2
BGP_chrXI:675220-680413	2
BGP_chrXII:461-5830	2
BGP_chrXII:1084787-1089904	2
BGP_chrXIII:377-5295	2
BGP_chrXIII:925390-930148	2
BGP_chrXIV:785386-790765	2
BGP_chrXV:1068099-1073580	2
BGP_chrXVI:415-5879	3
BGP_chrXVI:920475-925777	2
BGP_chrX_chrIV:815592-821696	6
BLD_chrIV:324-5777	3
BLD_chrV:564609-570960	10
BLD_chrVI:350-6715	6
BLD_chrVI:257012-263618	6
BLD_chrX:731352-736803	3
BLD_chrXIV:304-6965	6
BLD_chrXV:310-5764	3
BMC_chrIII:302967-308794	4
BMC_chrV:214-5865	4
BMC_chrVI:284901-290726	4
BMC_chrVIII_chrVII:144-4856	16
BMC_chrXII:1056696-1062520	4
BMC_chrXI_chrVII:212-4931	16
CAS_chrI:197931-203502	2
CAS_chrII:788540-793653	2
CAS_chrIV:134-6751	6
CAS_chrIX:175-5285	2
CAS_chrIX:433107-439758	6
CAS_chrV:557014-562601	5
CAS_chrV:562901-568343	3
CAS_chrVI:181-5294	2
CAS_chrVI:249530-255012	3
CAS_chrVIII:547726-552891	2
CAS_chrVIII:553020-558615	3
CAS_chrXIV:789100-794879	5
CAS_chrXIV:795138-801086	5
CAS_chrXIV:801358-807309	5
CAS_chrXVI:152-6797	6
CAS_chrXVI:983716-989629	4
CCQ_chrV:395-6919	6
CCT_chrI:213960-218550	11
CCT_chrII:423-4864	11
CCT_chrII:814381-815894	29
CCT_chrII:821858-826834	15
CCT_chrIII:313203-318436	8
CCT_chrIV:495-6917	6
CCT_chrIV:1531245-1536955	4
CCT_chrIX:336-5847	8
CCT_chrIX:456212-462348	4
CCT_chrV:474-6372	4
CCT_chrV:561765-568069	6
CCT_chrVI:332-3240	41
CCT_chrVI:294096-300492	22
CCT_chrVII:516-7294	6
CCT_chrVII:1089116-1095693	6
CCT_chrVIII:434-6853	6
CCT_chrVIII:554771-559051	38
CCT_chrVIII:568547-572836	38
CCT_chrVIII:582329-586614	38
CCT_chrVIII:596108-602410	6
CCT_chrX:512-5838	8
CCT_chrX:766207-772895	6
CCT_chrXI:370-6434	4
CCT_chrXI:695849-702263	6
CCT_chrXII:49-5015	43
CCT_chrXII:1169997-1175891	4
CCT_chrXIII:538-6946	4
CCT_chrXIII:941631-947522	4
CCT_chrXIV:532-4040	40
CCT_chrXIV:786103-789309	41
CCT_chrXV:506-6401	4
CCT_chrXV:1083649-1089473	4
CCT_chrXVI:447-6307	4
CCT_chrXVI:936786-943042	4
CDG_chrII:287-5532	3
CDG_chrIII:312727-319468	6
CDG_chrIX:448535-453781	3
CDG_chrV:279-7010	6
CDG_chrVII:1095745-1100989	3
CDG_chrX:460-5700	3
CDG_chrXII:239-5127	2
CDG_chrXII:1114968-1120215	3
CDG_chrXIII:927708-934443	6
CDG_chrXIV:318-5545	3
CDG_chrXV:281-5520	3
CDG_chrXVI:321-7052	6
CDG_chrXVI:929751-934997	3
CDN_chrIII:643-7315	6
CDN_chrV:212-6888	6
CDN_chrV:7100-13775	6
CDN_chrVIII:528411-535092	6
CDN_chrXII:329-7007	6
CDN_chrXIV:241-6918	6
CDN_chrXVI:379-7057	6
CEI_chrIII:316070-321114	24
CEI_chrIV:1495051-1499095	39
CEI_chrIX:323-6993	6
CEI_chrIX:7180-11982	39
CEI_chrIX:446931-451800	24
CEI_chrV:392-7022	6
CEI_chrVII:317-5360	24
CEI_chrVII:1097169-1101165	39
CEI_chrVIII:543351-547490	35
CEI_chrX:433-4428	39
CEI_chrXI:332-6998	6
CEI_chrXI:596903-601902	24
CEI_chrXIII:949802-956464	6
CEI_chrXII_chrXI:418-7050	6
CEI_chrXIV:768007-772019	39
CEI_chrXIV:772353-778985	6
CEI_chrXV:341-4104	39
CEI_chrXVI:381-4884	39
CEI_chrXVI:918141-924778	6
CEL_chrI:197-5845	4
CEL_chrIII:194-6838	6
CEL_chrIII:332583-338233	4
CEL_chrV:627925-634515	6
CEL_chrVII:213-5804	4
CEL_chrXIII:909771-916287	6
CEL_chrXV:219-6879	6
CEQ_chrI:303-6957	6
CEQ_chrIII:300276-305693	12
CEQ_chrII_chrX:660398-667165	6
CEQ_chrIX:436463-441858	3
CEQ_chrVI:505-5606	2
CEQ_chrVII:1072436-1077101	12
CEQ_chrVII:1077203-1082656	3
CEQ_chrVII:1082951-1090196	6
CEQ_chrXII:1106480-1111830	2
CEQ_chrXIV:354-7563	6
CEQ_chrXIV:782538-787986	3
CEQ_chrX_chrII:327-4833	12
CHS_chrII:800160-805639	3
CHS_chrIV:214-5151	13
CHS_chrIX:445754-452385	6
CHS_chrV:186-7059	6
CHS_chrVIII:214-5595	3
CHS_chrXIII:934482-940003	3
CHS_chrXV:286-3383	41
CHS_chrXVI:916916-921653	11
CNB_chrI:360-5846	3
CNB_chrI:210201-215732	3
CNB_chrI:215991-221479	3
CNB_chrII:878-6896	4
CNB_chrII:805416-811428	4
CNB_chrIV:368-6989	6
CNB_chrIX:36-4452	44
CNB_chrIX:4539-10030	11
CNB_chrIX:10265-16915	6
CNB_chrVI:317-5839	3
CNB_chrVII:104-5525	3
CNB_chrVII:6030-11515	11
CNB_chrVIII:679-6171	11
CNB_chrX:367-5785	3
CNB_chrXI:692989-698481	3
CNB_chrXI:698615-704113	3
CNB_chrXII:363-7064	6
CNB_chrXIII:478-5964	3
CNB_chrXIII:6923-12942	4
CNB_chrXIII:928301-935496	20
CNB_chrXIV:259-5742	3
CNB_chrXIV:5821-12088	21
CNB_chrXIV:788796-795445	6
CNB_chrXV:1058753-1065283	6
CNB_chrXV:1065508-1070995	3
CNB_chrXVI:670-7229	6
CNB_chrXVI:7670-14218	6
CNB_chrXVI:14460-19622	2
CNB_chrXVI:941726-948063	6
CNB_chrXVI:948063-953525	3
CNB_chrXVI:953523-959017	11
CPA_chrI:142-6777	6
CPA_chrII:1272-7226	9
CPA_chrIII:124-7069	6
CPA_chrIII:7270-14213	6
CPA_chrIII:320495-327183	6
CPA_chrIV:1339-7548	9
CPA_chrIV:1500014-1506671	6
CPA_chrIX:300-6987	6
CPA_chrIX:8124-14209	9
CPA_chrIX:440424-447068	6
CPA_chrV:215-6885	6
CPA_chrVI:291671-297862	9
CPA_chrVII:83-6777	6
CPA_chrVII:7019-13704	6
CPA_chrVII:14334-21023	6
CPA_chrVIII:536756-543444	6
CPA_chrX:1313-7492	9
CPA_chrX:732206-738854	6
CPA_chrXI:1392-7840	19
CPA_chrXII:231-6918	6
CPA_chrXII:1291690-1298379	6
CPA_chrXIV:249-6926	6
CPA_chrXV:199-6848	6
CPA_chrXV:1075703-1082390	6
CPG_chrI:210034-215463	3
CPG_chrIII:331672-337841	4
CPG_chrIV:1526603-1532348	3
CPG_chrV:255-6497	4
CPG_chrV:562548-569311	6
CPG_chrVI:286607-292035	3
CPG_chrX:732780-738682	3
CPG_chrXI:333-6085	3
CPG_chrXII:1122429-1129105	6
CPG_chrXIII:938541-943974	3
CPG_chrXIV:769404-775572	4
CPG_chrXVI:284-5843	3
CPG_chrXVI:953963-959442	3
CPI_chrI:218090-224755	6
CPI_chrII:328-6987	6
CPI_chrIII:23-6472	6
CPI_chrIII:6707-13154	6
CPI_chrIII:13292-19739	6
CPI_chrIII:19909-26395	6
CPI_chrIII:344608-351093	6
CPI_chrIII:351105-357593	6
CPI_chrIV:1488169-1494213	9
CPI_chrIV:1495372-1502038	6
CPI_chrIX:412197-418861	6
CPI_chrV:583128-589799	6
CPI_chrVI:10090-12693	37
CPI_chrVI:276198-282866	6
CPI_chrVII:293-6862	6
CPI_chrVIII:318-6996	6
CPI_chrX:384-7282	21
CPI_chrX:724543-730744	9
CPI_chrX:731878-738494	6
CPI_chrXIII:919501-926189	6
CPI_chrXIII:926479-932962	6
CPI_chrXIII:933259-939742	6
CPI_chrXV:323-6987	6
CPI_chrXVI:213-5701	3
CPI_chrXVI:5860-12564	6
CPI_chrXVI:931188-934332	33
CPI_chrXVI:963470-970136	6
CQI_chrII:814036-820984	6
CQI_chrV:258-6020	3
CQI_chrV:6069-12563	6
CQI_chrXI:208-7086	6
CQI_chrXII:219-6350	6
CQI_chrXIII:278-6618	4
CQS_chrII:798944-806155	20
CQS_chrVII:1092100-1098976	20
CQS_chrVIII:290-7645	20
CQS_chrXIV:783302-790278	20
CQS_chrXVI:290-7270	20
CRB_chrI:199703-204913	2
CRB_chrII:236-6427	4
CRB_chrII:6538-12739	4
CRB_chrII:807891-814543	6
CRB_chrIV:282-6938	6
CRB_chrIX:280-5860	3
CRB_chrIX:425327-430818	3
CRB_chrV:412-5531	2
CRB_chrV:556865-561687	2
CRB_chrVII:238-6892	6
CRB_chrVII:7088-13749	6
CRB_chrVII:1055349-1060926	3
CRB_chrXI:217-6884	6
CRB_chrXIV:262-6918	6
CRB_chrXIV:768419-775083	6
CRB_chrXV:276-6932	6
CRB_chrXVI:625247-631901	6
W303_chrI:237979-243446	3
W303_chrI:243732-249134	3
W303_chrII:342-6318	3
W303_chrII:817820-824441	6
W303_chrIII:342324-347797	3
W303_chrIX:346-7214	6
W303_chrV:344-6822	6
W303_chrV:576279-582883	6
W303_chrVI:339-5741	3
W303_chrVII:1080849-1087503	6
W303_chrVIII:352-5486	2
W303_chrVIII:573284-578753	3
W303_chrX:339-7207	6
W303_chrXII:1075226-1081713	6
W303_chrXII:1081867-1088521	6
W303_chrXII:1088530-1095184	6
W303_chrXII:1095347-1102003	6
W303_chrXII:1102012-1108665	6
W303_chrXII:1108832-1115484	6
W303_chrXIII:925938-932606	6
W303_chrXIV:292-6946	6
W303_chrXIV:771101-777631	6
W303_chrXV:1084800-1091452	6
W303_chrXVI:299-6953	6
W303_chrXVI:943174-948477	2
W303_chrXVI:948677-954246	3
W303_chrXVI:954448-960016	3
W303_chrXVI:960169-965737	3
W303_chrXVI:965928-971496	3
